# Integration of Alzheimer’s GWAS, 3D genomics, and single-cell CRISPRi non-coding screen implicates causal variants in a microglial enhancer regulating *TSPAN14*

**DOI:** 10.1101/2025.04.01.646442

**Authors:** Shannon Laub, Natalia Tulina, Matthew Hoffman, Joe Faryean, Sandhya Ramachandran, Khanh Trang, Stephanie Lewkiewicz, Alessandra Chesi

## Abstract

While GWAS have been successful in providing variant-to-trait associations for human complex diseases, functional dissection of the discovered loci has lagged behind. Here, we describe a variant-to-gene (V2G) mapping effort for Alzheimer’s disease (AD) to implicate causal variants and effector genes from the most recent AD GWAS meta-analyses (101 loci). We leveraged our genomics datasets comprising high-resolution promoter Capture C, ATAC-seq, and RNA-seq from brain-relevant cell types to fine-map AD GWAS variants, identifying 89 candidate causal SNPs and 69 effector genes. We then designed a single-cell CRISPRi screen to perturb candidate regulatory regions (n=74) and assess the transcriptional response in the human microglial cell line, HMC3. Our screen across ∼97,000 cells identified 19 regulatory regions and 19 effector genes. We then elected to functionally dissect our top hit, the *TSPAN14* locus, and we show that an intronic region containing AD-associated SNPs rs7080009, rs1870138, and rs1870137 is a microglia-specific enhancer, with the AD risk haplotype increasing its activity. CRISPR precise genomic deletion of this region decreases *TSPAN14* expression, alters specific cellular pathways including cell adhesion, and decreases secreted levels of pro-inflammatory cytokines IL-6 and IL-8, which are known biomarkers of aging and AD. Our work provides a systematic framework to map GWAS signals to their effector genes for AD and other brain-related disorders, and provides robust leads to follow up with in-depth functional investigations.
