## Supplementary material for "Integration of Alzheimer’s GWAS, 3D genomics, and single-cell CRISPRi non-coding screen implicates causal variants in a microglial enhancer regulating *TSPAN14*": Suppl. Data 1

### Sheet: Sheet1
Cell Type	Short Name	Cell Group	Reference
iPSC-derived neural progenitors	NPC10-14	Neurons	PMID: 33545232
iPSC-derived cortical neurons	Neur10-14	Neurons	PMID: 33545232
ES cells	HypES	Neurons	PMID: 38697123
ES-derived hypothalamic progenitors	HypProg	Neurons	PMID: 38697123
ES-derived hypothalamic neurons	HypNeur	Neurons	PMID: 38697123
Primary human astrocytes	AstroL	Astrocytes	PMID: 38697123
Primary human monocytes resting	MonoCntr	Microglia	PMID: 35659055
Primary human monocytes activated	MonoLPS	Microglia	PMID: 31953354
iPSC-derived microglia	iMg	Microglia	bioRxiv; doi: https://doi.org/10.1101/2024.08.22.609230
HMC3	HMC3	Microglia	bioRxiv; doi: https://doi.org/10.1101/2024.08.22.609230
