## Supplementary material for "Integration of Alzheimer’s GWAS, 3D genomics, and single-cell CRISPRi non-coding screen implicates causal variants in a microglial enhancer regulating *TSPAN14*": Suppl. Data 3

### Sheet: CRISPRi screen guides
Target region	Guide_Name	Guide_sequence	Guide_type
del	del1_1+ATAGGACTGATGTCATTACAAGG	ATAGGACTGATGTCATTACA	AD
del	del1_2+TCTGTGGAAACCAGACCTACGGG	TCTGTGGAAACCAGACCTAC	AD
del	del1_3+GCACGACTAATCTTGACTGATGG	GCACGACTAATCTTGACTGA	AD
del	del2_1+AGACCTGATAGATTAAGACGGGG	AGACCTGATAGATTAAGACG	AD
del	del2_2+GAAGTCGCTGGCTACATACTGGG	GAAGTCGCTGGCTACATACT	AD
del	del2_3+TGTGCTTGGCCCTTAGGTAGGGG	TGTGCTTGGCCCTTAGGTAG	AD
del	del3_1+GGTGTGTGACGCATAAATGGAGG	GGTGTGTGACGCATAAATGG	AD
del	del3_2+GATGGCATCTGGACAATCCAGGG	GATGGCATCTGGACAATCCA	AD
del	del3_3+AGAACACGTCCAACTATACTGGG	AGAACACGTCCAACTATACT	AD
rs10792832	rs10792832_1+AACATCTTGAGGCCACTTAAAGG	AACATCTTGAGGCCACTTAA	AD
rs10792832	rs10792832_2+GGCCGTGAGAATGAATTTCTGGG	GGCCGTGAGAATGAATTTCT	AD
rs10792832	rs10792832_4+AATGATCAAGGTAAACACATGGG	AATGATCAAGGTAAACACAT	AD
rs10838702	rs10838702_1+TGCCTCGTACGGTTACGTGAGGG	TGCCTCGTACGGTTACGTGA	AD
rs10838702	rs10838702_2+CATGAGAGAACCTCGAGATAGGG	CATGAGAGAACCTCGAGATA	AD
rs10838702	rs10838702_5+TCTGCAGAATGGCACTGACAAGG	TCTGCAGAATGGCACTGACA	AD
rs10897011,rs11230180	rs10897011,rs11230180_1+GGCACACTATTTCACCACTAGGG	GGCACACTATTTCACCACTA	AD
rs10897011,rs11230180	rs10897011,rs11230180_3+TGAGCCCTGAACAAAGAATGTGG	TGAGCCCTGAACAAAGAATG	AD
rs10897011,rs11230180	rs10897011,rs11230180_4+CAAGACAGAAACCAGTACCTTGG	CAAGACAGAAACCAGTACCT	AD
rs11039225	rs11039225_1+TCCAGGCCTTAACTAATCAGGGG	TCCAGGCCTTAACTAATCAG	AD
rs11039225	rs11039225_2+ACCAAGCGAGAAGTTCCATCTGG	ACCAAGCGAGAAGTTCCATC	AD
rs11039225	rs11039225_3+TGGCAGAGATGCCCATGTCTAGG	TGGCAGAGATGCCCATGTCT	AD
rs113598561	rs113598561_2+GGGGTGCTGTCCCAGAAAGGGGG	GGGGTGCTGTCCCAGAAAGG	AD
rs113598561	rs113598561_3+TGTCCCACGAGGTGGTGTTGGGG	TGTCCCACGAGGTGGTGTTG	AD
rs113598561	rs113598561_6+AAGGGCGGGGAGAACAGCACGGG	AAGGGCGGGGAGAACAGCAC	AD
rs1140239	rs1140239_1+GGAGGTGGACAGCTATGACTCGG	GGAGGTGGACAGCTATGACT	AD
rs1140239	rs1140239_2+GGGGGAAGTAGTCAGAGATCTGG	GGGGGAAGTAGTCAGAGATC	AD
rs1140239	rs1140239_3+GCTAGGTATGATGGGCTCACTGG	GCTAGGTATGATGGGCTCAC	AD
rs11629431	rs11629431_1+GTGATGTAGTATGTCACACAGGG	GTGATGTAGTATGTCACACA	AD
rs11629431	rs11629431_3+TATACTCATCACTTAAAACATGG	TATACTCATCACTTAAAACA	AD
rs11629431	rs11629431_4+ATAAGGGTGGCTGTGCACGGTGG	ATAAGGGTGGCTGTGCACGG	AD
rs117148433	rs117148433_1+GCTGCTTCAAAACGATGGGTTGG	GCTGCTTCAAAACGATGGGT	AD
rs117148433	rs117148433_2+TAAGACAGGAGTGACCTGAGAGG	TAAGACAGGAGTGACCTGAG	AD
rs117148433	rs117148433_3+GGCCACTAACTCGACCTTGAGGG	GGCCACTAACTCGACCTTGA	AD
rs117699776	rs117699776_1+TCCCCGATAAATCAGTATCAGGG	TCCCCGATAAATCAGTATCA	AD
rs117699776	rs117699776_2+CATGGTCACTCCTTCTGATGGGG	CATGGTCACTCCTTCTGATG	AD
rs117699776	rs117699776_4+TGAGAACAGAAGATCAGTCAAGG	TGAGAACAGAAGATCAGTCA	AD
rs1237999	rs1237999_1+AGAGCATAACTACCACACAGTGG	AGAGCATAACTACCACACAG	AD
rs1237999	rs1237999_4+GGAGCCAGCTACTGTCCTAATGG	GGAGCCAGCTACTGTCCTAA	AD
rs1237999	rs1237999_5+AACAATTAGTAGCTATGTTTAGG	AACAATTAGTAGCTATGTTT	AD
rs12539172	rs12539172_1+GAGACATTGAAAGACTACGTGGG	GAGACATTGAAAGACTACGT	AD
rs12539172	rs12539172_2+GCAGACTCTCCCCATCCCGGGGG	GCAGACTCTCCCCATCCCGG	AD
rs12539172	rs12539172_4+AGAGGGACTAGAGTGCCAGATGG	AGAGGGACTAGAGTGCCAGA	AD
rs1310	rs1310_1+ACAACGCATGGACTCACTCCTGG	ACAACGCATGGACTCACTCC	AD
rs1310	rs1310_2+GGCTCCACGACCCTGAGAGAAGG	GGCTCCACGACCCTGAGAGA	AD
rs1310	rs1310_4+AAGAGCCATGGGGTGAACTGAGG	AAGAGCCATGGGGTGAACTG	AD
rs1377416	rs1377416_1+GTTCCCGGACGCCAAACACTAGG	GTTCCCGGACGCCAAACACT	AD
rs1377416	rs1377416_2+ACTGCCAGGGTCTGAAGGTTGGG	ACTGCCAGGGTCTGAAGGTT	AD
rs1377416	rs1377416_3+GCAGGTGTGGACGTGGCAACAGG	GCAGGTGTGGACGTGGCAAC	AD
rs143080277	rs143080277_1+AACTCTACCCAGCAACACGTTGG	AACTCTACCCAGCAACACGT	AD
rs143080277	rs143080277_3+ACGGCAAAGGCAGATACCCAAGG	ACGGCAAAGGCAGATACCCA	AD
rs143080277	rs143080277_4+GGTAACCCTGGCCCATAACCAGG	GGTAACCCTGGCCCATAACC	AD
rs1532276,rs1532277,rs1532278	rs1532276,rs1532277,rs1532278_1+GATATGGTTAGGGTTAAGGCAGG	GATATGGTTAGGGTTAAGGC	AD
rs1532276,rs1532277,rs1532278	rs1532276,rs1532277,rs1532278_2+TCAGGAAGCTTATCTAATAGGGG	TCAGGAAGCTTATCTAATAG	AD
rs1532276,rs1532277,rs1532278	rs1532276,rs1532277,rs1532278_3+TGGTGACCCGCAGTCCTCCCAGG	TGGTGACCCGCAGTCCTCCC	AD
rs1549299	rs1549299_1+GCAGCACGAGAACGCTTCGTGGG	GCAGCACGAGAACGCTTCGT	AD
rs1549299	rs1549299_2+CCGGGCAGGAAGTAGTGTTCCGG	CCGGGCAGGAAGTAGTGTTC	AD
rs1549299	rs1549299_6+GCCAAGCGCGGGTTCTGGAAGGG	GCCAAGCGCGGGTTCTGGAA	AD
rs1761452	rs1761452_1+TAATCATCAGGTTGTCACCCTGG	TAATCATCAGGTTGTCACCC	AD
rs1761452	rs1761452_2+GTACAGGAAGTTTCAAACCCAGG	GTACAGGAAGTTTCAAACCC	AD
rs1952088,rs17125798	rs1952088,rs17125798_1+AGTAGCCAAAAAGCCTTATCTGG	AGTAGCCAAAAAGCCTTATC	AD
rs1952088,rs17125798	rs1952088,rs17125798_2+CAAGAGAGGATCAACACAGTGGG	CAAGAGAGGATCAACACAGT	AD
rs1952088,rs17125798	rs1952088,rs17125798_3+GCAGTAAAACAGATAATGCCTGG	GCAGTAAAACAGATAATGCC	AD
rs199524,rs199523	rs199524,rs199523_1+GTGGGCCGAGTGCTGCAAGAAGG	GTGGGCCGAGTGCTGCAAGA	AD
rs199524,rs199523	rs199524,rs199523_2+GGTGACTCGCCACCTGACACAGG	GGTGACTCGCCACCTGACAC	AD
rs199524,rs199523	rs199524,rs199523_3+ACAACTGGACGCGGGACGTCGGG	ACAACTGGACGCGGGACGTC	AD
rs199528	rs199528_1+TCCCTGCCAGTGCATCCCGCAGG	TCCCTGCCAGTGCATCCCGC	AD
rs199528	rs199528_2+ACTGGAGACCCTGCACATGAAGG	ACTGGAGACCCTGCACATGA	AD
rs199528	rs199528_3+GAGACTCCGCTAGGCAAGACGGG	GAGACTCCGCTAGGCAAGAC	AD
rs2070863	rs2070863_1+TGGAGACCGACCCTTCCCACAGG	TGGAGACCGACCCTTCCCAC	AD
rs2070863	rs2070863_2+GTGAGCGCCATGGAGCCCTTGGG	GTGAGCGCCATGGAGCCCTT	AD
rs2070863	rs2070863_3+GAGAAAGGGATGAGGATAGGAGG	GAGAAAGGGATGAGGATAGG	AD
rs2072653	rs2072653_1+GTCTAGCAGACACCTCGGGTAGG	GTCTAGCAGACACCTCGGGT	AD
rs2072653	rs2072653_2+AAGCTAGAGACTGCCATCCCAGG	AAGCTAGAGACTGCCATCCC	AD
rs2072653	rs2072653_3+ACCCCAACACGGTACATGTTTGG	ACCCCAACACGGTACATGTT	AD
rs2075659	rs2075659_1+GCCCCAGGAATACACAACCCAGG	GCCCCAGGAATACACAACCC	AD
rs2075659	rs2075659_3+GGGTTCATCGACAGGTATCTTGG	GGGTTCATCGACAGGTATCT	AD
rs2075659	rs2075659_7+GGCAGGGATTTGTAGAGCTCAGG	GGCAGGGATTTGTAGAGCTC	AD
rs2245466	rs2245466_1+ACTCTGAGCTACCTGCTGTAAGG	ACTCTGAGCTACCTGCTGTA	AD
rs2245466	rs2245466_2+GCAGGGAGTCCACCCCAAGATGG	GCAGGGAGTCCACCCCAAGA	AD
rs2245466	rs2245466_6+GTTAATATTCTCGGGAACGAGGG	GTTAATATTCTCGGGAACGA	AD
rs2279590	rs2279590_1+TAGACGTAAGTACAGCTCAGTGG	TAGACGTAAGTACAGCTCAG	AD
rs2279590	rs2279590_2+AACGTCCGAGTCAGAAGTGTGGG	AACGTCCGAGTCAGAAGTGT	AD
rs2279590	rs2279590_3+AGGGAAGAGCTGAAACACTGTGG	AGGGAAGAGCTGAAACACTG	AD
rs2287921	rs2287921_1+CCAGGATTGAGACCTACCCTGGG	CCAGGATTGAGACCTACCCT	AD
rs2287921	rs2287921_2+ACAACTCCCAGGAAGCTTCAGGG	ACAACTCCCAGGAAGCTTCA	AD
rs2287921	rs2287921_3+GTATACCCTTCTATCAAGTAGGG	GTATACCCTTCTATCAAGTA	AD
rs2452758	rs2452758_1+ATATTATAACACCGAACATATGG	ATATTATAACACCGAACATA	AD
rs2452758	rs2452758_3+AGCAGATAAAACGAGGTTCTGGG	AGCAGATAAAACGAGGTTCT	AD
rs2452758	rs2452758_4+ATGGTTCAAAGAGAGAATAGCGG	ATGGTTCAAAGAGAGAATAG	AD
rs2777795	rs2777795_1+GCTGACTGTCACCCTTCGATAGG	GCTGACTGTCACCCTTCGAT	AD
rs2777795	rs2777795_2+TAGTGCTGTAGAAGAGTAGAGGG	TAGTGCTGTAGAAGAGTAGA	AD
rs2777795	rs2777795_5+TTGCTTGTGCAGTAACAAATGGG	TTGCTTGTGCAGTAACAAAT	AD
rs28834970	rs28834970_1+AACACTGTGGCCTTTCGCGACGG	AACACTGTGGCCTTTCGCGA	AD
rs28834970	rs28834970_2+TAATAGATGTTACAACATGGAGG	TAATAGATGTTACAACATGG	AD
rs28834970	rs28834970_3+TGTGACTGCTTATGGTACGGGGG	TGTGACTGCTTATGGTACGG	AD
rs3087616	rs3087616_1+ACAAAAGAAGGGCTATGCACTGG	ACAAAAGAAGGGCTATGCAC	AD
rs3087616	rs3087616_4+TGGTCCACGAATACAGAAGTTGG	TGGTCCACGAATACAGAAGT	AD
rs3087616	rs3087616_5+CTTATGAAGACTGCCCTGCAGGG	CTTATGAAGACTGCCCTGCA	AD
rs332262,rs332261	rs332262,rs332261_1+AGGCTCATGAGAGCTAAAACAGG	AGGCTCATGAGAGCTAAAAC	AD
rs332262,rs332261	rs332262,rs332261_2+AGACTGGTAAAATAAGCAGAAGG	AGACTGGTAAAATAAGCAGA	AD
rs332262,rs332261	rs332262,rs332261_3+GAACTGAAAATGTCTTCCTAGGG	GAACTGAAAATGTCTTCCTA	AD
rs34173062	rs34173062_10+GAGCGCGCTTCCGTGGGATCGGG	GAGCGCGCTTCCGTGGGATC	AD
rs34173062	rs34173062_2+GAAACACGGGCCGCGAACCTGGG	GAAACACGGGCCGCGAACCT	AD
rs34173062	rs34173062_7+CAGACGCCGAGGCACAGCTGCGG	CAGACGCCGAGGCACAGCTG	AD
rs34779859,rs6733839	rs34779859,rs6733839_1+GTAAGTCACTGGCTATGCATAGG	GTAAGTCACTGGCTATGCAT	AD
rs34779859,rs6733839	rs34779859,rs6733839_3+TGAGGACTCTCCCAAGGCAGGGG	TGAGGACTCTCCCAAGGCAG	AD
rs34779859,rs6733839	rs34779859,rs6733839_5+TCTGCTCGGAGGGTGCTCTAGGG	TCTGCTCGGAGGGTGCTCTA	AD
rs34962442,rs62090051,rs8077638,rs2287322	rs34962442,rs62090051,rs8077638,rs2287322_1+GGAGACAGGCCGTCCTGGGTGGG	GGAGACAGGCCGTCCTGGGT	AD
rs34962442,rs62090051,rs8077638,rs2287322	rs34962442,rs62090051,rs8077638,rs2287322_2+TGACCACCTCGCTGCCGTACAGG	TGACCACCTCGCTGCCGTAC	AD
rs34962442,rs62090051,rs8077638,rs2287322	rs34962442,rs62090051,rs8077638,rs2287322_3+GGATGCTGACTTGTAGTGATGGG	GGATGCTGACTTGTAGTGAT	AD
rs3935067	rs3935067_1+GAGAGGAGCTCACATACCCGGGG	GAGAGGAGCTCACATACCCG	AD
rs3935067	rs3935067_2+ATTTAGAGTACACTTTCATGGGG	ATTTAGAGTACACTTTCATG	AD
rs3935067	rs3935067_5+AATACAAGCTGATACTTGTGAGG	AATACAAGCTGATACTTGTG	AD
rs4318227	rs4318227_1+AGGTTAGCAACCATCTAACCTGG	AGGTTAGCAACCATCTAACC	AD
rs4318227	rs4318227_2+AGAGCTAGACTTGCAAGGGGAGG	AGAGCTAGACTTGCAAGGGG	AD
rs4318227	rs4318227_3+GCTTCCCCTAGCAACAAGCTCGG	GCTTCCCCTAGCAACAAGCT	AD
rs469420	rs469420_1+GAGGAAATAAGGCGGAGAGTGGG	GAGGAAATAAGGCGGAGAGT	AD
rs469420	rs469420_2+TAGGGTGCGAGCGAACTCCCGGG	TAGGGTGCGAGCGAACTCCC	AD
rs469420	rs469420_3+TTAGTCTCAGTGCGCCACCGAGG	TTAGTCTCAGTGCGCCACCG	AD
rs4989024,rs1317708,rs874424	rs4989024,rs1317708,rs874424_1+AGGCCTGTGACTGAGAATGGAGG	AGGCCTGTGACTGAGAATGG	AD
rs4989024,rs1317708,rs874424	rs4989024,rs1317708,rs874424_2+GAACATCGCCATGAGCAACAGGG	GAACATCGCCATGAGCAACA	AD
rs4989024,rs1317708,rs874424	rs4989024,rs1317708,rs874424_3+CCTGAACTAGGTCACGGACAGGG	CCTGAACTAGGTCACGGACA	AD
rs544475179,rs7274581	rs544475179,rs7274581_1+AGAAATCCAAGCTGCTTACCCGG	AGAAATCCAAGCTGCTTACC	AD
rs544475179,rs7274581	rs544475179,rs7274581_3+GTGTTTCTGGGAGGTACCACTGG	GTGTTTCTGGGAGGTACCAC	AD
rs544475179,rs7274581	rs544475179,rs7274581_4+CTATGCACCCGCCACACCCAGGG	CTATGCACCCGCCACACCCA	AD
rs56029211	rs56029211_1+CCCCTCGAAAGCCACGCCAAGGG	CCCCTCGAAAGCCACGCCAA	AD
rs56029211	rs56029211_2+GTCTGCTGCTAGGCTTATCCTGG	GTCTGCTGCTAGGCTTATCC	AD
rs56029211	rs56029211_3+AAGGATCCAGGACTTGGTGCAGG	AAGGATCCAGGACTTGGTGC	AD
rs56363426	rs56363426_1+AGGTTGGGCCAGCTAGAACATGG	AGGTTGGGCCAGCTAGAACA	AD
rs56363426	rs56363426_2+TCTGACTCTCTAGCACACTCTGG	TCTGACTCTCTAGCACACTC	AD
rs56363426	rs56363426_4+GAGCAGGTATGAAGACATCAGGG	GAGCAGGTATGAAGACATCA	AD
rs58250526	rs58250526_1+GGAGCGCTCACTGTAAGCAAGGG	GGAGCGCTCACTGTAAGCAA	AD
rs58250526	rs58250526_2+AGCCACTCAGCGCCACGCGGTGG	AGCCACTCAGCGCCACGCGG	AD
rs58250526	rs58250526_5+TCAGCGAACCAGTAGTTCGCCGG	TCAGCGAACCAGTAGTTCGC	AD
rs58804619	rs58804619_1+CTCTGGTGAACTCTAGATCAGGG	CTCTGGTGAACTCTAGATCA	AD
rs58804619	rs58804619_3+GAGTAGCCATAGGTAAGAGGGGG	GAGTAGCCATAGGTAAGAGG	AD
rs58804619	rs58804619_4+TTGGAGTGTTGGAAGTTTAGGGG	TTGGAGTGTTGGAAGTTTAG	AD
rs598726,rs474479	rs598726,rs474479_1+TCCACCGCCTACTAGACCCCTGG	TCCACCGCCTACTAGACCCC	AD
rs598726,rs474479	rs598726,rs474479_2+ACATGAACAGGTACCAGATTAGG	ACATGAACAGGTACCAGATT	AD
rs598726,rs474479	rs598726,rs474479_4+TGAAGATAGTAACCCTTCCCAGG	TGAAGATAGTAACCCTTCCC	AD
rs6024870	rs6024870_1+TATGTCTGACAATATACACCGGG	TATGTCTGACAATATACACC	AD
rs6024870	rs6024870_3+ATATTAAAGCATGTCGATCTGGG	ATATTAAAGCATGTCGATCT	AD
rs6024870	rs6024870_5+GGTTTCCTTGATCTAAGCTCAGG	GGTTTCCTTGATCTAAGCTC	AD
rs6064392	rs6064392_1+ATAGTGCCTTATACATGCGTAGG	ATAGTGCCTTATACATGCGT	AD
rs6064392	rs6064392_2+ATTGCAAGAACTATTAGTCTAGG	ATTGCAAGAACTATTAGTCT	AD
rs6064392	rs6064392_3+CATAATATCCGGTTGTCTGAAGG	CATAATATCCGGTTGTCTGA	AD
rs62090057,rs62090058,rs34599286	rs62090057,rs62090058,rs34599286_1+AGGGATAATCCACACCTCGTGGG	AGGGATAATCCACACCTCGT	AD
rs62090057,rs62090058,rs34599286	rs62090057,rs62090058,rs34599286_2+AAGGCAGCCAACCTGATCCTGGG	AAGGCAGCCAACCTGATCCT	AD
rs62090057,rs62090058,rs34599286	rs62090057,rs62090058,rs34599286_3+AGGGGAAAGAGACATTGCTCTGG	AGGGGAAAGAGACATTGCTC	AD
rs672399	rs672399_1+TACTCATAGTGTCTGAACATGGG	TACTCATAGTGTCTGAACAT	AD
rs672399	rs672399_3+ATTGCAGGAAACTGAAACTTAGG	ATTGCAGGAAACTGAAACTT	AD
rs672399	rs672399_4+CAGAAGCAAAGGAAGCCCCCAGG	CAGAAGCAAAGGAAGCCCCC	AD
rs70602	rs70602_1+TCTGGGCCCAGGAACAAGTTGGG	TCTGGGCCCAGGAACAAGTT	AD
rs70602	rs70602_3+CCTTCTAGAAGTTTCCGTGGAGG	CCTTCTAGAAGTTTCCGTGG	AD
rs70602	rs70602_4+AGGGAGAGAAAAATGACCACAGG	AGGGAGAGAAAAATGACCAC	AD
rs7080009,rs1870138,rs1870137	rs7080009,rs1870138,rs1870137_1+GAACTGCTTAGACAAACCCCTGG	GAACTGCTTAGACAAACCCC	AD
rs7080009,rs1870138,rs1870137	rs7080009,rs1870138,rs1870137_3+GGAACAAGCCACTCCACCTCTGG	GGAACAAGCCACTCCACCTC	AD
rs7080009,rs1870138,rs1870137	rs7080009,rs1870138,rs1870137_4+CTTAGGCGCTGCATACCGTAAGG	CTTAGGCGCTGCATACCGTA	AD
rs7128450	rs7128450_1+ATATAGGAGAAACCGAGTGTTGG	ATATAGGAGAAACCGAGTGT	AD
rs7128450	rs7128450_3+ATAGCTGTTATGCGGTCATCTGG	ATAGCTGTTATGCGGTCATC	AD
rs7128450	rs7128450_5+GTTCAGAAGAAGTACTGAAGAGG	GTTCAGAAGAAGTACTGAAG	AD
rs71475909	rs71475909_1+GTGTACTTGGTGCACTGTGTGGG	GTGTACTTGGTGCACTGTGT	AD
rs71475909	rs71475909_2+GAGCATGTGTAAGGAGGTGTGGG	GAGCATGTGTAAGGAGGTGT	AD
rs71475909	rs71475909_4+GTGTGAGCACGTGTGTGAGTGGG	GTGTGAGCACGTGTGTGAGT	AD
rs7149638	rs7149638_10+ATTTAAATATAGTTGAAGAGAGG	ATTTAAATATAGTTGAAGAG	AD
rs7149638	rs7149638_4+TAAGAAAGCCAGGTGTGGCTGGG	TAAGAAAGCCAGGTGTGGCT	AD
rs7149638	rs7149638_9+TGGGAGGCGACGTGGGAGAATGG	TGGGAGGCGACGTGGGAGAA	AD
rs718022	rs718022_1+ACTCAACGTTAATAGTCAGGGGG	ACTCAACGTTAATAGTCAGG	AD
rs718022	rs718022_2+CAATGCAGGACTCACTGAATGGG	CAATGCAGGACTCACTGAAT	AD
rs718022	rs718022_3+GTAGAGACAGCCTCAAACTGTGG	GTAGAGACAGCCTCAAACTG	AD
rs718376	rs718376_1+TTGATTAGCGACTACTTGTAGGG	TTGATTAGCGACTACTTGTA	AD
rs718376	rs718376_5+AGGTTTAAGATCAGTCACTGTGG	AGGTTTAAGATCAGTCACTG	AD
rs718376	rs718376_7+GGACAAAGTAATTAATTGTTGGG	GGACAAAGTAATTAATTGTT	AD
rs72934512	rs72934512_1+AAGCATACAAGGGCTCACAGTGG	AAGCATACAAGGGCTCACAG	AD
rs72934512	rs72934512_3+AAGGGATCTGGGAAAAGTGAAGG	AAGGGATCTGGGAAAAGTGA	AD
rs72934512	rs72934512_4+AAGGAAACTGGAAGCTGTAAAGG	AAGGAAACTGGAAGCTGTAA	AD
rs73208737	rs73208737_1+GAGCCCATCCAGAGGAGTATGGG	GAGCCCATCCAGAGGAGTAT	AD
rs73208737	rs73208737_2+TAGATGGAGCCATGATCATTAGG	TAGATGGAGCCATGATCATT	AD
rs73208737	rs73208737_3+GAAGGAGCCCCACCTTGTAGGGG	GAAGGAGCCCCACCTTGTAG	AD
rs73223431	rs73223431_1+ACATACCTGCCATGCCGATAGGG	ACATACCTGCCATGCCGATA	AD
rs73223431	rs73223431_3+ACTTCCTGGGCGTGACTCACAGG	ACTTCCTGGGCGTGACTCAC	AD
rs73223431	rs73223431_4+GGTGCTAACACTGAAACTCTGGG	GGTGCTAACACTGAAACTCT	AD
rs74504435	rs74504435_1+TAGGCCTGAATGTCAATCACTGG	TAGGCCTGAATGTCAATCAC	AD
rs74504435	rs74504435_2+AGTGTGTTGAGTGTGAACACAGG	AGTGTGTTGAGTGTGAACAC	AD
rs74504435	rs74504435_3+GGAATCTAAAGCTCAAATGCAGG	GGAATCTAAAGCTCAAATGC	AD
rs74685827	rs74685827_1+AAGTGCTGTGTACCTCCGAGTGG	AAGTGCTGTGTACCTCCGAG	AD
rs74685827	rs74685827_4+ACCCCACCAGACTCTCAGGAAGG	ACCCCACCAGACTCTCAGGA	AD
rs74685827	rs74685827_6+ACTGGAGGGTGATTCCAGTAAGG	ACTGGAGGGTGATTCCAGTA	AD
rs76097225,rs7297749	rs76097225,rs7297749_1+TCTTAGGGCGACCCTCACGTGGG	TCTTAGGGCGACCCTCACGT	AD
rs76097225,rs7297749	rs76097225,rs7297749_6+CCCAGGCACAAGACTCCTGTGGG	CCCAGGCACAAGACTCCTGT	AD
rs76097225,rs7297749	rs76097225,rs7297749_7+GGAGAGAGGGTGCAAAGCCCCGG	GGAGAGAGGGTGCAAAGCCC	AD
rs76842328	rs76842328_1+GCCAAGGGTGTCAACGACAAGGG	GCCAAGGGTGTCAACGACAA	AD
rs76842328	rs76842328_2+TCTATATTCCCAGTACTCTGGGG	TCTATATTCCCAGTACTCTG	AD
rs76842328	rs76842328_5+TCACAGGATGAAGGATCACCAGG	TCACAGGATGAAGGATCACC	AD
rs785135	rs785135_1+GCAACCGGTAGTGATATGGTTGG	GCAACCGGTAGTGATATGGT	AD
rs785135	rs785135_2+CAGGAAGCTGTCCCGATCTAAGG	CAGGAAGCTGTCCCGATCTA	AD
rs785135	rs785135_4+ACACCACATTGGCCATCTGTTGG	ACACCACATTGGCCATCTGT	AD
rs785143	rs785143_1+AGAGTATAAGATTCAAGAGGAGG	AGAGTATAAGATTCAAGAGG	AD
rs785143	rs785143_3+GTCTAAAAGGGAACCACAGTGGG	GTCTAAAAGGGAACCACAGT	AD
rs785143	rs785143_4+TAAAGGAACACTGAGTCAGAGGG	TAAAGGAACACTGAGTCAGA	AD
rs78810900	rs78810900_1+TATGGAACAGATGTTCGCACAGG	TATGGAACAGATGTTCGCAC	AD
rs78810900	rs78810900_2+ACTCTTCACTGGGTAAACAGTGG	ACTCTTCACTGGGTAAACAG	AD
rs78810900	rs78810900_3+ATGAGACAGCAGGAAGCATAGGG	ATGAGACAGCAGGAAGCATA	AD
rs7930318,rs4938932	rs7930318,rs4938932_1+ACTAGATTCCCAGAGAATATGGG	ACTAGATTCCCAGAGAATAT	AD
rs7930318,rs4938932	rs7930318,rs4938932_2+TGGTCTTGTATACTAGCGCTGGG	TGGTCTTGTATACTAGCGCT	AD
rs7930318,rs4938932	rs7930318,rs4938932_3+GGTAGGAATTCAAATTAGGTAGG	GGTAGGAATTCAAATTAGGT	AD
rs7936120	rs7936120_1+ATAGTGTTAACTCTAGACCCTGG	ATAGTGTTAACTCTAGACCC	AD
rs7936120	rs7936120_3+ACGTAGCTCAATCAAAGCTATGG	ACGTAGCTCAATCAAAGCTA	AD
rs7936120	rs7936120_4+CAGGTGCAGAAATGACCCCCTGG	CAGGTGCAGAAATGACCCCC	AD
rs8019279,rs8019585,rs8003334	rs8019279,rs8019585,rs8003334_1+ACAGACACCTCACCATTATATGG	ACAGACACCTCACCATTATA	AD
rs8019279,rs8019585,rs8003334	rs8019279,rs8019585,rs8003334_5+AGAACAATAAAAACTACGGTAGG	AGAACAATAAAAACTACGGT	AD
rs8019279,rs8019585,rs8003334	rs8019279,rs8019585,rs8003334_6+AATTAAAGCCACAAGGAGATAGG	AATTAAAGCCACAAGGAGAT	AD
rs916888	rs916888_1+CAGACTATACCTCAGTCAGAGGG	CAGACTATACCTCAGTCAGA	AD
rs916888	rs916888_2+GGGCAGGAGCTCAAAGCCAAGGG	GGGCAGGAGCTCAAAGCCAA	AD
rs916888	rs916888_5+CAGGGACCACCTGAGAGCCCGGG	CAGGGACCACCTGAGAGCCC	AD
rs9271579,rs9271580	rs9271579,rs9271580_1+AGAACATAGTTAAGGACTCCTGG	AGAACATAGTTAAGGACTCC	AD
rs9271579,rs9271580	rs9271579,rs9271580_2+TGTGGTATGAAAGTGAGGGTAGG	TGTGGTATGAAAGTGAGGGT	AD
rs9271579,rs9271580	rs9271579,rs9271580_3+TGACAACAAACTGTAACTAAGGG	TGACAACAAACTGTAACTAA	AD
rs9271608	rs9271608_1+ACTACCATAGATGCAAAACAAGG	ACTACCATAGATGCAAAACA	AD
rs9271608	rs9271608_2+AATCTATGCAGAAGGAGCTTAGG	AATCTATGCAGAAGGAGCTT	AD
rs9271608	rs9271608_3+ACAAAAAGACTGCCTAACTCAGG	ACAAAAAGACTGCCTAACTC	AD
rs927174	rs927174_1+AGGCACTCGCTACAAACACCAGG	AGGCACTCGCTACAAACACC	AD
rs927174	rs927174_2+AGCATGCCAGGCCTAGATCGGGG	AGCATGCCAGGCCTAGATCG	AD
rs927174	rs927174_6+TGTTCTATGTAACAACTGTCTGG	TGTTCTATGTAACAACTGTC	AD
rs9633740	rs9633740_1+GTGGCCTGTGAACCCCTAAAGGG	GTGGCCTGTGAACCCCTAAA	AD
rs9633740	rs9633740_2+TTATCCAGTCCCTAAGACCATGG	TTATCCAGTCCCTAAGACCA	AD
rs9633740	rs9633740_3+TCCCCAGCACCCCTGCCACAGGG	TCCCCAGCACCCCTGCCACA	AD
SYVN1	Stress_Proteostasis=SYVN1_+_64901917.24-all~e39m1	GGCGCTGGGTTCCTGGTGAGT	positive_control
RAB1A	RAB1A_w_65357175.23	GTGTTCTAGGGGACGGAGTA	positive_control
RAB1A	RAB1A_2	GCGCTCGCGACTCCCTTTCC	positive_control
RAB1A	RAB1A_3	CGCCGGCGAACCAGGAAATA	positive_control
BIN1	BIN1_1	GCGGATTAGTCCCCGCCCCG	positive_control
BIN1	BIN1_2	AAGATCTCCCCGCGCGAGAG	positive_control
BIN1	BIN1_3	CCGACAGCGGAGCCAACTGA	positive_control
RPA1/SMYD4	RPA1/SMYD4_1	ATGGTCGGCCAACTGAGCGA	positive_control
RPA1/SMYD4	RPA1/SMYD4_2	AGCGGTGCGCGCAACTTCTC	positive_control
RPA1/SMYD4	RPA1/SMYD4_3	GCGCTACGCAGCCGCCGCAT	positive_control
TSPAN14	TSPAN14_1	CTTCCCCGAGCGTTCTCCGG	positive_control
TSPAN14	TSPAN14_2	TCTAACTTCCTCGGCCGAGC	positive_control
TSPAN14	TSPAN14_3	GCGCTCTACTCACCCGCGCG	positive_control
SNX1	SNX1_1	GGACATTTTCACCGGCGCCG	positive_control
SNX1	SNX1_2	CGATCCAACGGTGCGAGGAG	positive_control
SNX1	SNX1_3	ATTAACGAGTGGGGCCAAAG	positive_control
CLU	CLU_1	CACAACGCGGCGTCGCCAGG	positive_control
CLU	CLU_2	GGAGCCAGCACAGCTATTCG	positive_control
CLU	CLU_3	TGGGCTCCGTCGAAAGCGCA	positive_control
negative_control	non-targeting_00000	GCTGCATGGGGCGCGAATCA	negative_control
negative_control	non-targeting_00001	GTGCACCCGGCTAGGACCGG	negative_control
negative_control	non-targeting_00002	GTGTGCAACCTCCGCCGTTG	negative_control
negative_control	non-targeting_00003	GCCCGAGCAGTGGCTCGCTA	negative_control
negative_control	non-targeting_00004	GGTCAGGTAGAGGGATTGAG	negative_control
negative_control	non-targeting_00005	GGAGGACGATCGTACTCCAG	negative_control
negative_control	non-targeting_00006	GTATGGAGGGCTGGATCTGC	negative_control
negative_control	non-targeting_00007	GCCTTGGCTAAACCGCTCCC	negative_control
negative_control	non-targeting_00008	GGAGTCGGGTAAATAGACAA	negative_control
negative_control	non-targeting_00009	GAGTGGACGACCCTGTCAGG	negative_control
negative_control	non-targeting_00010	GTATCGGTCTGTACGGGTAG	negative_control
negative_control	non-targeting_00011	GTGGTACGGGGCCGGCCTGT	negative_control
negative_control	non-targeting_00012	GCAGTCGCCGCGCATCGGGC	negative_control
negative_control	non-targeting_00013	GAGAGGTCGGATACGCTTCC	negative_control
negative_control	non-targeting_00014	GGCCCTACATCGCTAGGCTA	negative_control
negative_control	non-targeting_00015	GCGCCGGTTCCGTCGACTAG	negative_control
negative_control	non-targeting_00016	GAGCAAGGTTCGGCAAAGCG	negative_control
negative_control	non-targeting_00017	GCCAGTACTGACAGCCTTAT	negative_control
negative_control	non-targeting_00018	GGTCGCCGTAGGGTCCGCCA	negative_control
negative_control	non-targeting_00019	GCTAGAATGGTTGCGCGAAC	negative_control
negative_control	non-targeting_00020	GAGCCTAACGATCGGACCGA	negative_control
negative_control	non-targeting_00021	GCCGCTCCATCAGACTTTCT	negative_control
negative_control	non-targeting_00022	GCTACGCCCGGGGGAAAAGA	negative_control
